# Adaptive evolution of *P. aeruginosa* in human airways shows phenotypic convergence despite diverse patterns of genomic changes

**DOI:** 10.1101/2023.07.19.549629

**Authors:** Akbar Espaillat, Claudia Antonella Colque, Daniela Rago, Ruggero La Rosa, Søren Molin, Helle Krogh Johansen

## Abstract

Selective forces in the environment drive bacterial adaptation to novel niches, choosing the fitter variants in the population. However, in dynamic and changing environments, the evolutionary processes controlling bacterial adaptation are difficult to monitor. Here, we follow 9 cystic fibrosis patients chronically infected with *Pseudomonas aeruginosa*, as a proxy for bacterial adaptation. We identify and describe the bacterial changes and evolution occurring between 15 and 35 years of within host evolution. We combine whole genome sequencing, RNAseq and metabolomics, and compare the evolutionary trajectories directed by the adaptation of four different *P. aeruginosa* lineages to the lung. Our data suggest divergent evolution at the genomic level for most of the genes, with signs of convergent evolution with respect to acquisition of mutations in regulatory genes, which drive the transcriptional and metabolomic program at late time of evolution. Metabolomics further confirmed convergent adaptive phenotypic evolution as documented by reduction of the quorum sensing molecules acyl-homoserine lactone, phenazines and rhamnolipids (except for quinolones). The modulation of the quorum sensing repertoire suggests that similar selective forces characterize at late times of evolution independent of the patient. Collectively, our data suggest that similar environments and similar *P. aeruginosa* populations in the patients at prolonged time of infection are associated with an overall reduction of virulence-associated features and phenotypic convergence.

**Summary:** Selective forces in the human environment drive bacterial adaptation to novel niches, choosing the fitter variants in the population. We have investigated the evolutionary processes in 9 CF patients infected with *Pseudomonas aeruginosa* in the airways for several decades. To describe the within host evolution and trajectories of four different *P. aeruginosa* lineages to the lung environment we have combined whole genome sequencing, RNAseq and metabolomics. In this patient cohorte with persistent bacterial infections our data suggest that similar environments and similar *P. aeruginosa* populations in the patients at prolonged time of infection are associated with an overall reduction of virulence-associated features and phenotypic convergence
