## Supplemental Table 1 for "Adaptive evolution of *P. aeruginosa* in human airways shows phenotypic convergence despite diverse patterns of genomic changes"

### Sheet: Sheet1
Table S1. Overview of PA sampling from the different CF patients used in this study.
Patient ID	Patient nr.	PA isolate nr.	Lineage	State	Date of Sampling	Time between pair of isolates	Sequencing Read Archive (SRA) accession numbers
P09	P01	P01E	DK02	Early	1973	0	ERS217031 (WGS) - SAMN36291675 (RNAseq)
P09	P01	P01L	DK02	Late	2008-01-03	35.0082	ERS217039 (WGS) - SAMN36291676 (RNAseq)
P27	P02	P02E	DK02	Early	1984	0	SAMN36291677 (WGS + RNAseq)
P27	P02	P02L	DK02	Late	2017-01-07	33.0192	SAMN36291678 (WGS + RNAseq)
P31	P03	P03E	DK02	Early	1991	0	ERS217077 (WGS) - SAMN36291679 (RNAseq)
P31	P03	P03L	DK02	Late	2015-08-26	24.6466	SAMN36291680 (WGS + RNAseq)
P36	P04	P04E	DK06	Early	2004-02-04	0	SAMN36291681 (WGS + RNAseq)
P36	P04	P04I	DK06	Intermediate	2020-02-19	16.0411	SAMN36291682 (WGS)
P36	P04	P04L	DK06	Late	2021-03-16	17.1151	SAMN36291683 (WGS + RNAseq)
P38	P05	P05E	DK06	Early	2006-09-06	0	ERS402616 (WGS) - SAMN36291684 (RNAseq)
P38	P05	P05I1	DK06	Intermediate	2014-01-01	8.67123	SAMN36291685 (WGS)
P38	P05	P05I2	DK06	Intermediate	2019-05-16	14.0466	SAMN36291686 (WGS)
P38	P05	P05L	DK06	Late	2021-01-12	15.7068	SAMN36291687 (WGS + RNAseq)
P33	P06	P06E	DK19	Early	2006-07-04	0	ERS402467 (WGS) - SAMN36291688 (RNAseq)
P33	P06	P06I	DK19	Intermediate	2017-09-12	12.1945	SAMN36291689 (WGS)
P33	P06	P06L	DK19	Late	2021-03-16	15.7123	SAMN36291690 (WGS + RNAseq)
P34	P07	P07E	DK19	Early	2006-04-05	0	SAMN36291691 (WGS + RNAseq)
P34	P07	P07I	DK19	Intermediate	2018-10-23	13.063	SAMN36291692 (WGS)
P34	P07	P07L	DK19	Late	2021-02-22	15.4027	(WGS + RNAseq)
P41	P08	P08I	DK01	Intermediate	1984	0	SAMN36291694 (WGS + RNAseq)
P41	P08	P08L	DK01	Late	2009	25	SAMN36291695 (WGS + RNAseq)
P44	P09	P09I	DK01	Intermediate	1984	0	SAMN36291696 (WGS + RNAseq)
P44	P09	P09L	DK01	Late	2016-06-23	32.8027	SAMN36291697 (WGS + RNAseq)
PAO1							SAMN36291700 (RNAseq)
RegMut							SAMN36291698 (RNAseq)
RegMut-LasR							SAMN36291699 (RNAseq)
