## Supplemental Table 2 for "Adaptive evolution of *P. aeruginosa* in human airways shows phenotypic convergence despite diverse patterns of genomic changes"

### Sheet: sheet1
Table S2. Rates of evolution						Specific to each isolate				Shared (fixed) between early and late
Patient nr.	PA isolate nr.	Lineage	Years Early to Late	In vitro doubling time / min (a)	Generation time / years (b)	Missense	Stop	Synonymous	Total SNPs	Missense	Stop	Synonymous	Total SNPs	Contigs (N)	Assembly size (bp)	SNPs / Assembly size (c)	Evolution rate (mutations per bp per generation)
P01	P01E	DK02	0	101,9 ± 1,6		59	2	53	114	3796	9	14496	18301
P01	P01L	DK02	35.0082	120,0 ± 9,8	153336	847	4	695	1546	3796	9	14496	18301			0.000239834	1.67944e-09
P02	P02E	DK02	0	94,41 ± 31,4		78	1	70	149	5616	16	19306	24938	123	6443074
P02	P02L	DK02	33.0192	184,5 ± 10,8	94064.4	129	1	120	250	5616	16	19306	24938	59	6449175	3.8783e-05	6.58035e-10
P03	P03E	DK02	0	154,5 ± 2,5		71	0	90	161	5319	17	18625	23961
P03	P03L	DK02	24.6466	153,0 ± 13,4	84668.2	219	2	177	398	5319	17	18625	23961			6.17425e-05	1.02422e-09
P04	P04E	DK06	0	175,7 ± 5,1		61	0	63	124	5546	7	18744	24297	86	6763099
P04	P04L	DK06	17.1151	256,8 ± 16,5	35029.9	312	2	192	506	5546	7	18744	24297	59	6765512	7.48044e-05	2.65876e-09
P05	P05E	DK06	0	82,3 ± 5,9		134	2	153	289	5529	7	18875	24411
P05	P05L	DK06	15.7068	110,8 ± 12,6	74508.3	140	1	167	308	5529	7	18875	24411			4.55331e-05	1.18453e-09
P06	P06E	DK19	0	101,1 ± 0,6		101	0	108	209	9864	21	38659	48544
P06	P06L	DK19	15.7123	147,1 ± 6,3	56141.4	88	1	103	192	9864	21	38659	48544			2.89067e-05	1.07537e-09
P07	P07E	DK19	0	151,1 ± 6,9		47	0	42	89	9872	18	38549	48439	87	6640214
P07	P07L	DK19	15.4027	101,2 ± 3,7	79996.8	84	2	85	171	9872	18	38549	48439	66	6643902	2.5745e-05	4.89326e-10
P08	P08I	DK01	0	102,4 ± 9,1		109	0	185	294	5431	12	18319	23762
P08	P08L	DK01	25	215,8 ± 9,8	60889.7	525	19	188	732	5431	12	18319	23762			0.000118565	2.72928e-09
P09	P09I	DK01	0	79,1 ± 1,1		192	1	256	449	5370	12	18312	23694	56	6179370
P09	P09L	DK01	32.8	184,1 ± 50	93643	69	0	70	139	5370	12	18312	23694	56	6168299	2.25144e-05	1.01706e-09
(a) Doubling times were calculated from growth in SCFM media
(b) Generation time for the late isolates was calculated considering in vitro doubling times and the years between isolates
(c) Genome size was calculated by assembling the genome of a pair of early and late isolates for each lineage and calculate assembly size and extrapolate for the whole lineage (see M&M)
