## Supplemental Table 4 for "Adaptive evolution of *P. aeruginosa* in human airways shows phenotypic convergence despite diverse patterns of genomic changes"

### Sheet: Sheet1
Table S2. Non synonymous, indels and deletion mutations found within the CF isolate collection.
Gene	RpoD	AlgU	MvfR	FleQ	LasR	FliA	ExsA	VqsM	SoxR	Fpvl	PvdS	MexT	CdpR	VqsR	AmrZ	RhlR	FecI	BfmR	PchR	RpoN	SphR
gene_id	PA0576	PA0762	PA1003	PA1097	PA1430	PA1455	PA1713	PA2227	PA2273	PA2387	PA2426	PA2492	PA2588	PA2591	PA3385	PA3477	PA3899	PA4101	PA4227	PA4462	PA5324
P01E	-	Lys19Glu Phe40fs	-	-	Arg216Gln	-	-	GENE DEL	-	Ala23Glu	Thr155Pro	Phe172Ile Pro60Ser	-	-	-	Leu174del	-	Gln193Pro	-	Leu419Pro	-
P01L	-	Lys19Glu	-	-	GENE DEL	-	-	GENE DEL	-	Ala23Glu	Thr155Pro	Phe172Ile Pro60Ser	-	-	-	Leu174del	-	-	-	Leu419Pro	-
P02E	-	Lys19Glu	-	-	GENE DEL	-	-	GENE DEL	-	GENE DEL	Thr155Pro	Phe172Ile Pro60Ser Gln80fs	-	-	-	Leu174del	-	-	-	Leu419Pro	-
P02L	Ser353Asn	Lys19Glu	-	-	GENE DEL	-	-	GENE DEL	-	GENE DEL	Thr155Pro	Phe172Ile Pro60Ser Gln80fs	-	-	-	Leu174del	-	GENE DEL	-	Leu419Pro	-
P03E	-	Lys19Glu	-	-	GENE DEL	-	-	GENE DEL	-	GENE DEL	Thr155Pro	Phe172Ile Pro60Ser Gln80fs	-	-	-	Leu174del	-	-	-	Leu419Pro	-
P03L	-	Lys19Glu	-	-	GENE DEL	-	-	GENE DEL	-	GENE DEL	Thr155Pro	Phe172Ile Pro60Ser Gln80fs	-	-	-	Leu174del	-	Asp217Asn	-	Leu419Pro	-
P04E	-	-	-	-	-	-	Pro156Ala	GENE DEL	Ser85Thr	GENE DEL	-	Phe172Ile Pro60Ser Gln80fs	-	-	-	-	-	GENE DEL	-	Asn122fs	-
P04I	Arg612His	-	-	-	-	-	Pro156Ala	GENE DEL	Ser85Thr	GENE DEL	-	Phe172Ile Pro60Ser Gln80fs	-	-	-	-	Ala4Thr	GENE DEL	Pro79Leu	Asn122fs	-
P04L	Arg612His Glu489Lys	-	-	-	-	-	Pro156Ala	GENE DEL	Ser85Thr	-	Val42Leu	Phe172Ile Pro60Ser Gln80fs	-	-	-	-	Ala4Thr	GENE DEL	Pro79Leu	Asn122fs	-
P05E	-	Tyr59Cys	-	-	-	-	Pro156Ala	GENE DEL	Ser85Thr	GENE DEL	-	Phe172Ile Pro60Ser Gln80fs	-	-	-	-	-	GENE DEL	-	-	-
P05I	-	-	-	-	-	-	Pro156Ala	GENE DEL	-	GENE DEL	-	Phe172Ile Pro60Ser Gln80fs	-	-	-	-	-	GENE DEL	-	-	-
P05I2	Gln345Arg	Arg125Trp	-	-	Met153del	-	Pro156Ala	GENE DEL	-	GENE DEL	-	Phe172Ile Pro60Ser Gln80fs	-	-	-	-	-	GENE DEL	-	-	-
P05L	-	Asp49Gly	-	-	-	-	Pro156Ala	GENE DEL	-	GENE DEL	-	Phe172Ile Pro60Ser Gln80fs	-	-	-	-	-	GENE DEL	-	-	-
P06E		-	Ala314Val	-	-	-	-	Glu31Asp Arg86Lys Gly100Asp An179Ser Thr207Asn Arg250Cys Asp233Glu	-	-	-	Phe172Ile Gln80fs	Glu154Asp Ala185Glu Ala329Thr Arg337Gln	Arg63Ile Val66Ile Thr116Ala	-	-	-	-	-	-	Asp129Glu
P06I		-	Ala314Val	-	-	-	-	Glu31Asp Arg86Lys Gly100Asp An179Ser Thr207Asn Arg250Cys Asp233Glu	-	-	Thr114Pro	Phe172Ile Gln80fs	Glu154Asp Ala185Glu Ala329Thr Arg337Gln	Arg63Ile Val66Ile Thr116Ala	Gln68*	-	-	-	-	-	Asp129Glu
P06L		-	Ala314Val	-	-	-	-	Glu31Asp Arg86Lys Gly100Asp An179Ser Thr207Asn Arg250Cys Asp233Glu	-	-	-	Phe172Ile Gln80fs	Glu154Asp Ala185Glu Ala329Thr Arg337Gln	Arg63Ile Val66Ile Thr116Ala	Gln68*	-	-	GENE DEL	-	-	Asp129Glu
P07E	-	-	Ala314Val	-	-	-	-	Glu31Asp Arg86Lys Gly100Asp An179Ser Thr207Asn Arg250Cys Asp233Glu	-	-	-	Phe172Ile Gln80fs	Glu154Asp Ala185Glu Ala329Thr Arg337Gln	Arg63Ile Val66Ile Thr116Ala	-	-	-	GENE DEL	-	-	Asp129Glu
P07I	-	-	Ala314Val	-	GENE DEL	-	-	Glu31Asp Arg86Lys Gly100Asp An179Ser Thr207Asn Arg250Cys Asp233Glu	-	-	Ser37_Glu40del	Phe172Ile Gln80fs	Glu154Asp Ala185Glu Ala329Thr Arg337Gln	Arg63Ile Val66Ile Thr116Ala	-	-	-	GENE DEL	-	-	Asp129Glu
P07L	-	-	Ala314Val	-	GENE DEL	-	-	Glu31Asp Arg86Lys Gly100Asp An179Ser Thr207Asn Arg250Cys Asp233Glu	-	-	Ser37_Glu40del	Phe172Ile Gln80fs	Glu154Asp Ala185Glu Ala329Thr Arg337Gln	Arg63Ile Val66Ile Thr116Ala	-	-	-	GENE DEL	-	-	Asp129Glu
P08I	-	Phe22fs	-	Gly204Arg	-	Leu163Val	-	GENE DEL	-	GENE DEL	-	Gln80fs Phe172Ile	-	-	-	-	-	-	-	-	-
P08L	Glu537Gly Thr483Ala	Pro167Ser	-	Gly204Arg Glu330Lys	Arg180Trp	Leu163Val	Leu128fs	GENE DEL	-	GENE DEL	Ser89Pro Leu74Pro	Gln80fs Phe172Ile Ala222Ser Val242Ala	Leu57fs Ala136Thr	-	-	Ala79Val	-	-	-	-	-
P09I	-	Ser173Leu	-	Gly204Arg	-	Leu163Val	-	GENE DEL	-	GENE DEL	-	Gln80fs Phe172Ile	-	-	-	-	-	-	-	-	-
P09L	-	-	-	Gly204Arg	-	Leu163Val	-	GENE DEL	-	GENE DEL	-	Gln80fs Phe172Ile	-	-	-	-	-	-	-	-	-
