## Supplemental Table 5 for "Adaptive evolution of *P. aeruginosa* in human airways shows phenotypic convergence despite diverse patterns of genomic changes"

### Sheet: Sheet1
Table S5. Muations found in pathoadaptive genes across the CF isolate from the collection. Different mutation in paired-isolates red color.
Gene id	Name	Product Name	P01E	P01L	P02E	P02L	P03E	P03L	P04E	P04L	P05E	P05L	P06E	P06L	P07E	P07L	P08I	P08L	P09I	P09L
PA0762	algU	RNA polymerase sigma factor AlgU	Lys19Glu, Phe40fs	Lys19Glu	Lys19Glu	Lys19Glu	Lys19Glu	Lys19Glu			Tyr59Cys	Asp49Gly					Phe22fs	Pro167Ser	Ser173Leu
PA0763	mucA	sigma factor AlgU negative regulator MucA		Ala144fs	A144fs	A144fs	A144fs	A144fs		Gln123fs	Ala144fs	Ala144fs		Gln117*		Arg168fs	Gln117*		Gln117*	Gln117*
PA0861	rbdA	transcriptional regulator	Ala348Gly	Ala348Gly, Ser811Pro	Ala348Gly, Ser811Pro	Ala348Gly, Ser811Pro	Ala348Gly, Ser811Pro	Ala348Gly, Ser811Pro	Thr163Ala, Ser811Pro	Thr163Ala, Ser811Pro	Thr163Ala, Arg201fs, Ser811Pro	Thr163Ala, Arg201fs, Ser811Pro	Tyr64fs, Ala348Gly, Ile480Val, Val804Leu, Ser811Pro	Tyr64fs, Ala348Gly, Ile480Val, Val804Leu, Ser811Pro	Tyr64fs, Ala348Gly, Ile480Val, Val804Leu, Ser811Pro	Tyr64fs, Ala348Gly, Ile480Val, Val804Leu, Ser811Pro	Thr163Ala, Met231Thr, Ser811Pro	Thr163Ala, Met231Thr, Ser811Pro	Thr163Ala, Met231Thr, Ser811Pro	Thr163Ala, Met231Thr, Ser811Pro
PA0958	oprD	porin D	Asp43Asn, Glu230Lys, Ser240Thr, Asn262Thr, Ala267Ser	Asp43Asn, Glu202Gln, Ser240Thr, Asn262Thr, Ala267Ser, His418fs	Ser57fs	Ser57fs	Ser57fs	Ser57fs	Ser57fs	Ser57fs	Ser57fs	Ser57fs	Pro186fs	Pro186fs	Pro186fs	Pro186fs	Ser57fs	Ser57fs	Ser57fs	Asp43Asn Val359Leu Gln158fs
PA0977		hypothetical protein	Vale15Ile, Arg26Cys, Lys37Asn, Asn40Lys, Ser74Gly, Tyr93*	Val15Ile, Ala18fs, Arg26Cys, Lys37Asn, Asn40Lys, Ser74Gly, Tyr93*	Val15Ile, Ala18fs, Arg26Cys, Ser48fs..	Val15Ile, Ala18fs, Arg26Cys, Ser48fs..	Val15Ile, Ala18fs, Arg26Cys, Ser48fs..	Val15Ile, Ala18fs, Arg26Cys, Ser48fs..	Cys4Tyr, Arg5Cys, Arg17Lys, Gly56Arg, Asn57Ser, Ser74Gly	Met1fs..	Cys4Tyr, Arg5Cys, Arg17Lys, Lys59Thr, Tyr93*	Cys4Tyr, Arg5Cys, Arg17Lys, Lys37Arg, Pro55fs, Lys59Thr, Ser74Gly	Tyr93*..	Ala18fs, Leu86*…	Cys4Tyr, Val15Ile, Arg26Cys, Ala32Val, Gly56fs, Ser74Gly, Lys63Thr	Met1fs, Ser28Phe, Ala32Val, Ser74Gly, Lys63Thr				Ala18fs
PA1471		hypothetical protein			Asn42_Leu43insGlyGlyGlyHisGlyGlyGlyLysGlyGlySerHisGlyGlyAsn	Asn42_Leu43insGlyGlyGlyHisGlyGlyGlyLysGlyGlySerHisGlyGlyAsn	Asn42_Leu43insGlyGlyGlyHisGlyGlyGlyLysGlyGlySerHisGlyGlyAsn	Asn42_Leu43insGlyGlyGlyHisGlyGlyGlyLysGlyGlySerHisGlyGlyAsn									Asn42_Leu43insGlyGlyGlyHisGlyGlyGlyHisGlyGlyGlyLy
PA1677		hypothetical protein	Thr63Ser	Thr63Ser	Thr63Ser	Thr63Ser	Thr63Ser	Thr63Ser					Arg40Ser, Ser61Asn	Arg40Ser, Ser61Asn	Arg40Ser, Ser61Asn	Arg40Ser, Ser61Asn
PA2020	mexZ	transcriptional regulator	Phe67Ser	Leu205Pro	Leu205Pro	Leu205Pro	Leu205Pro	Leu205Pro	Gln95fs	Gln95fs		Ala20Val	Leu138Arg, Asn186ser	Ile70fs, Thr177Ile, Leu138Arg, Asn186ser	Leu138Arg, Gly169fs, Asn186Ser	Leu138Arg, Gly169fs, Asn186Ser
PA2065	pcoA	copper resistance protein A	Thr560Pro	Ala63Thr, Gly451Asp, Ala452Thr, Thr560Pro	Ala63Thr, Val401Met, Thr560Pro	Ala63Thr, Val401Met, Ser415Asn, Met427_Asp431del, Thr560Pro	Ala63Thr, Val401Met, Thr560Pro	Ala63Thr, Val401Met, Thr560Pro	Ala63Thr, Ser389Arg, Val401Met	Ala63Thr, Ser389Arg, Val401Met	Ala63Thr, Ser389Arg, Val401Met	Ala63Thr, Ser389Arg, Val401Met	Ala63Thr, Val401Met, Ser420_His445del	Ala63Thr, Gly123fs, Val401Met, Ser420_His445del	Ala63Thr, Gly123fs, Val401Met, Ser420_His445del	Ala63Thr, Gly123fs, Val401Met, Ser420_His445del	Ala63Thr, Val401Met	Ala63Thr, Trp227Arg, Val401Met	Ala63Thr, Met427_Asp431del, Val401Met	Ala63Thr, Val401Met
PA2099		short-chain dehydrogenase	Ala60Val	Ala60Val	Ala60Val	Ala60Val	Ala60Val	Ala60Val	Ala60Val	Ala60Val	Ala60Val	Ala60Val	His50Gln, Val83Ile, His106Gln, Ala187Thr, Gln189Arg, His212Gln	His50Gln, Val83Ile, His106Gln, Ala187Thr, Gln189Arg, His212Gln	His50Gln, Val83Ile, His106Gln, Ala187Thr, Gln189Arg, His212Gln	His50Gln, Val83Ile, His106Gln, Ala187Thr, Gln189Arg, His212Gln	Ala43Val, His212Gln	Ala43Val, His212Gln	Ala43Val, His212Gln	Ala43Val, His212Gln
PA2426	pvdS	extracytoplasmic-function sigma-70 factor	Thr155Pro	Thr155Pro	Thr155Pro	Thr155Pro	Thr155Pro	Thr155Pro		Val42Leu						Ser37_Glu40del		Leu74Pro, Ser89Pro
PA2455		hypothetical protein	Gly25Glu	Gly25Glu	Gly25Glu	Gly25Glu	Gly25Glu	Gly25Glu	Gly25Glu, Thr147Met, Val172_Phe173insGlyTerGlyLeuGlyValArgTerLeuAlaAspCysAlaArgAlaGlyTyr	Gly25Glu, Thr147Met	Gly25Glu, Thr147Met	Gly25Glu, Thr147Met	Gly25Glu, Arg77His, Gly111Ser, Phe173fs	Gly25Glu, Arg77His, Gly111Ser	Gly25Glu, Arg77His, Gly111Ser	Gly25Glu, Arg77His, Gly111Ser	Gly25Glu	Gly25Glu	Gly25Glu	Gly25Glu
PA2490	ydbB	hypothetical protein	Thr48Ser, Arg104Cys	Thr48Ser, Arg104Cys	Thr48Ser, Arg104Cys	Thr48Ser, Arg104Cys	Thr48Ser, Arg104Cys	Thr48Ser, Arg104Cys	Thr48Ser, Arg104Cys	Thr48Ser, Arg104Cys	Thr48Ser, Arg104Cys	Thr48Ser, Arg104Cys	Thr48Ser, Arg104Cys	Thr48Ser, Arg104Cys	Thr48Ser, Arg104Cys	Thr48Ser, Arg104Cys
PA2491	mexS	oxidoreductase	Ala166Pro	Ala166Pro, Asp249Asn	Ala166Pro, Asp249Asn	Ala166Pro, Asp249Asn	Ala166Pro, Asp249Asn	Ala166Pro, Asp249Asn	Asp249Asn	Asp249Asn	Asp249Asn	Asp249Asn	Asp249Asn	Asp249Asn	Asp249Asn	Asp249Asn	Asp249Asn	Ala67Val, Asp249Asn	Asp249Asn	Asp249Asn
PA3290	Tle1		Asn217Asp, Asp256Gly, Gln554Lys	Asn217Asp, Val254Ala, Asp256Gly, Gln554Lys, Gln859Arg, Lys873Gln	Asn217Asp, Val254Ala, Asp256Gly, Gln554Lys, Gln859Arg, Lys873Gln	Val169fs	Thr186fs, Asn217Asp, Asp256Gly, Gln554Lys, Gln859Arg	Asn217Asp, Val254Ala, Asp256Gly, Gln554Lys, Gln859Arg, Lys873Gln	Leu185fs	Val169fs	Thr186fs	Pro424del	Thr19Ile, Ala42Val, Gly80As, Asn131Ser, Asp168Glu, Ile231Val, Ala294Val, Glu433Asp, Gly864Ser, Lys873Gln	Thr19Ile, Ala42Val, Gly80As, Asn131Ser, Asp168Glu, Ile231Val, Ala294Val, Glu433Asp, Gly864Ser, Lys873Gln	Thr19Ile, Ala42Val, Gly80As, Asn131Ser, Asp168Glu, Ile231Val, Ala294Val, Glu433Asp, Gly864Ser, Lys873Gln	Thr19Ile, Ala42Val, Gly80As, Asn131Ser, Asp168Glu, Ile231Val, Ala294Val, Glu433Asp, Gly864Ser, Lys873Gln	Pro424del …	Val169fs	Asn217Asp, Val254Ala, Met352Leu, Gln554Lys, Gln859Arg	Asn217Asp, Val254Ala, Met352Leu, Gln554Lys, Gln859Arg, …
PA3574	nalD	transcriptional regulator							Ile15fs	Ile15fs				Gly200_Arg203del		Val133fs
PA3708	wspA	chemotaxis transducer	Asp125Asn	Asp125Asn	Asp125Asn	Asp125Asn	Asp125Asn	Asp125Asn					Ile73Val, Gln120Leu, Ala121Gly, Asp125Ala, Glu159Asp, Met167Leu, Asp180Glu	Ile73Val, Gln120Leu, Ala121Gly, Asp125Ala, Glu159Asp, Met167Leu, Asp180Glu	Ile73Val, Gln120Leu, Ala121Gly, Asp125Ala, Glu159Asp, Met167Leu, Asp180Glu	Ile73Val, Gln120Leu, Ala121Gly, Asp125Ala, Glu159Asp, Met167Leu, Asp180Glu	Asp125Asn	Asp125Asn	Asp125Asn	Asp125Asn
PA5437	cmpR	transcriptional regulator											Ala234Thr	Ala234Thr	Ala234Thr	Ala234Thr
PA5516	pdxY	pyridoxamine kinase	Asn161Asp	Asn161Asp	Asn161Asp	Asn161Asp	Asn161Asp	Asn161Asp	Asn161Asp	Asn161Asp	Asn161Asp	Asn161Asp	Arg51Gln, Thr248Ala	Arg51Gln, Thr248Ala	Arg51Gln, Thr248Ala	Arg51Gln, Thr248Ala	Asn161Asp	Asn161Asp	Asn161Asp	Asn161Asp
